# Unblocking genome editing of major animal mycoplasmas using CRISPR/Cas9 base editor systems

**DOI:** 10.1101/2022.03.09.483585

**Authors:** Thomas Ipoutcha, Fabien Rideau, Geraldine Gourgues, Yonathan Arfi, Carole Lartigue, Alain Blanchard, Pascal Sirand-Pugnet

**Author notes:** **Corresponding author:** Pascal Sirand-Pugnet, Address: Univ. Bordeaux, INRAE, UMR BFP, 71 avenue Edouard Bourlaux, 33140 Villenave d’Ornon, France. The authors declare no conflict of interest.

## Abstract

Mycoplasmas are minimal bacteria that infect humans, wildlife, and most economically important livestock species. Mycoplasma infections cause a large range of chronic inflammatory diseases, eventually leading to death in some animals. Due to the lack of efficient recombination and genome engineering tools, the production of mutant strains for the identification of virulence factors and the development of improved vaccine strains is still a bottleneck for many mycoplasma species. Here, we demonstrate the efficacy of a CRISPR-derived genetic tool to introduce targeted mutations in three major pathogenic species that span the phylogenetic diversity of these bacteria: the avian pathogen *Mycoplasma gallisepticum* and the two most important bovine mycoplasmas, *Mycoplasma bovis* and *Mycoplasma mycoides* subsp. *mycoides*. As a proof of concept, we successfully used an inducible dCas9-cytidine deaminase system to disrupt several major virulence factors in these pathogens. Various induction times and inducer concentrations were evaluated to optimize editing efficiency. The optimized system was sufficiently powerful to disrupt 54 of 55 insertion sequence transposases in a single step. Whole genome sequencing showed that off-target mutations were limited and suggest that most variations detected in the edited genomes are Cas9-independent. This effective, rapid, and easy-to-use genetic tool opens a new avenue for the study of these important animal pathogens and, most likely, the entire class *Mollicutes*.

**Significance:** Mycoplasmas are minimal wall-less pathogenic bacteria that infect a wide range of hosts, including humans, livestock, and wild animals. Major pathogenic species cause acute to chronic infections involving still poorly characterized virulence factors. The lack of precise genome editing tools has hampered functional studies for many species, leaving multiple questions about the molecular basis of their pathogenicity unanswered. We developed a CRISPR-derived base editor for three major pathogenic species, *Mycoplasma gallisepticum*, *Mycoplasma bovis*, and *Mycoplasma mycoides* subsp*. mycoides*. Several virulence factors were successfully targeted and we were able to edit up to 54 target sites in a single step. The availability of this efficient and easy-to-use genetic tool will greatly facilitate functional studies in these economically important bacteria.
