## Supplementary Table S1 for "Unblocking genome editing of major animal mycoplasmas using CRISPR/Cas9 base editor systems"

### Sheet: Table S1
Table S1. List of oligonucleotides used in this work.
ID	Lab Name	Sequence (5'-3')	Template used	Purposes
A1	FplasmidedeaminaseXhoI	gaactgcaggtcgactctagagCTCGAGACTAGTACTAGTTTTTACACAGG	Mini_inducible	Construction pTI4.0_spCas_rAPOBEC1 and pTI4.0_spCas_pmcDA1
A2	RplasmideAvrII	gctaactcctctaagaggagacCCTAGGTTATATTTCCTTTCTCTATTAAG
A3	DeamF1/F3_AvrII_F	cttaatagagaaaggaaatataacctaggGTCTCCTCTTAGAGGAGTTAGC	Synthetic fragment	Construction pTI4.0_spCas_rAPOBEC1 and pTI4.0_spCas_pmcDA1
A4	DeamF1/F3Pyo_AgeI_R	gctttcttgagagtctacctcaACCGGTATATCGTCGGCGCTTC
A5	DeamF2/F4Pyo_AgeI_F	gaagcgccgacgatataccggtTGAGGTAGACTCTCAAGAAAGC	Synthetic fragment	Construction pTI4.0_spCas_rAPOBEC1 and pTI4.0_spCas_pmcDA1
A6	DeamF2/F4_XhoI_R	cctgtgtaaaaactagtactagtctcgagCTCTAGAGTCGACCTGCAGTTC
B7	MgalKsgA_spCas_F	tgaccaaaatattattaataGT	No template	Addition of target in BE plasmid
B8	MgalKsgA_spCas_R	tattaataatattttggtcaTT
B9	Target_3_GapA_SpCas_F	tgaacacaaggttctgctaaGT	No template	Addition of target in BE plasmid
B10	Target_3_GapA_SpCas_R	ttagcagaaccttgtgttcaTT
B11	Target_3_CrmA_SpCas_F	attcaatatccttcgttgttGT	No template	Addition of target in BE plasmid
B12	Target_3_CrmA_SpCas_R	aacaacgaaggatattgaatTT
B13	Target 3 CysP SpCas_F	cagcaatgaggaggaattttGT	No template	Addition of target in BE plasmid
B14	Target 3 CysP SpCas_R	aaaattcctcctcattgctgTT
C15	psmtKsgA_1F_100pb	ctcaatcttcacaatcttgc	Mgal genome	Screening ksgA gene
C16	PsmtKsgA_2R_100pb	ggacagtattccttaatttttag	Mgal genome
C17	SeqcibleKsgA_Galli_R	gcataacttcgataatgattc	sequencing target PCR	Sequencing ksgA gene
C18	Cysp_F	gcaatagatgtgttatggac	Mgal genome	Screening Mgal cysP gene
C19	Cysp_R	aacaactggcttttgcattg
C20	SeqCysp_F	gcgtgagataaataatttcc	sequencing target PCR	Sequencing Mgal cysp gene
C21	Gap_F	cgatctaactggtaaggttg	Mgal genome	Screening Mgal gapA gene
C22	GapA_R	gtgataaccaacatcttgac
C23	SeqGapA_F	cagttcgactgctagacttg	sequencing target PCR	Sequencing Mgal gapA gene
C24	CrmA_F	cctgtaggtagagttagtgg	Mgal genome	Screening Mgal crmA gene
C25	Crma_R	tcagtacctactcttgcagc
C26	SeqCrmA_F	atgccttctgctaatgatcc	sequencing target PCR	Sequencing Mgal crmA gene
D27	Deaminase_ovOriMmm_F	gcagcgagtcagtgagcgagGAATTCGCTTGCATGCCTGC	pTi4.0_spCas9_pmcDA1	Construction pMYCO1_spCas9_pmcDA1
D28	Deaminase_ovOriCMmm_R	gatcctctagagtcgacctgCATTAAGCACCAGGTTTTCTAGTC
D29	OriMmc_ovDeam_F	GACTAGAAAACCTGGTGCTTAATGcaggtcgactctagaggatc	pMYCO1	Construction pMYCO1_spCas9_pmcDA1
D30	OriMmc_ovDeam_R	gcaggcatgcaagcgaattcCTCGCTCACTGACTCGCTGC
E31	targetDeamMmm_GlpoF_TI	caacaacaatacgataacatGT	No template	Addition of target in BE plasmid
E32	targetDeamMmm_GlpoR_TI	atgttatcgtattgttgttgTT
F33	GlpOMmm_F	gtatagaagaaaggagataac	Mmm genome	Screening Mmm glpO gene
F34	GlpOMmm_R	gcacttgttgttccttcatc	Mmm genome
F35	seqcible_GlpOMmm_F	ctacaagaagaggagaatac	sequencing target PCR	Sequencing Mmm glpO gene
G36	pTI4.0-[pMT85-2Res]-F	GAAGGATGGTCTCCAGACACGTTGCCTGGTTTCCGGCACC	pMT85-2Res	Ampli fragment pMT852Res pour pFRIT4.0
G37	pTI4.0-[pMT85-2Res]-R	GCAGGCATGCAAGCGAATTCGACGGCCGATGAATCCTCTA
G38	pMT85-2Res-[pTI4.0]-F	TAGAGGATTCATCGGCCGTCGAATTCGCTTGCATGCCTGC	pTI4.0	Ampli fragment pTIdeam pour pFRIT4.0
G39	pMT85-2Res-[pTI4.0]-R	GGTGCCGGAAACCAGGCAACGTGTCTGGAGACCATCCTTC
H40	Target1_Mbov_0215_F	aaccaaaaatatgacttagtgt	No template	Addition of target in BE plasmid
H41	Target1_Mbov_0215_R	actaagtcatatttttggtttt
H42	Mbov_0215_F	GAATCTATACATCTGCAGGGT	Mbov genome	Screening Mbov mnuA gene
H43	Mbov_0215_R	GATTGTGCGCCTCATTTAGC
H44	Seq_Mbov_0215	GGTGGCCTAGAGTAGTGTTT	Seq PCR product Mbov 215	Sequencing Mbov mnuA gene
I45	Cible_1_SpCas9_IS3_F	acaagtggaatactataagtGT	No template	Addition of target in BE plasmid
I46	Cible_1_SpCas9_IS3_R	acttatagtattccacttgtTT
I47	Cible_2_SpCas9_IS3_F	catataaaaaccccatttccGT	No template	Addition of target in BE plasmid
I48	Cible_2_SpCas9_IS3_R	ggaaatggggtttttatatgTT
I49	ScreenIS3_F	ctaaaatccaggaaatgggg	Mmm genome	Screening Mmm IS3 gene
I50	ScreenIS3_R	cgctaccataaacacggact
I51	SeqscreenIS3_R	gacgatttaggtaatttagc	sequencing target PCR	Sequencing Mmm IS3 gene
I52	Cible_1_Deam_IS1634_SpCas9_F	agaccagattgttataggtaGT	No template	Addition of target in BE plasmid
I53	Cible_1_Deam_IS1634_SpCas9_R	tacctataacaatctggtctTT
I54	ScreenIS1634_R	tgccaactttcttgtaactc	Mmm genome	Screening Mmm IS1634 gene
I55	Screen IS1634_F	gagttaaaaaaggcgaatac
I56	SeqScreen1634_F	gtattatgatttgacgcaac	sequencing target PCR	Sequencing Mmm IS1634 gene
