## Supplementary Table S2 for "Unblocking genome editing of major animal mycoplasmas using CRISPR/Cas9 base editor systems"

### Sheet: Table S2
Table S2. list of plasmids used in this work.
Name	From
pTi4.0_spCas9_rAPOBEC1	this study
pTi4.0_spCas9_pmcDA1	this study
pMT85_spCas9_pmcDA1	this study
pMYCO_spCas9_pmcDA1	this study
pMYCO1	available in the lab, Lartigue et al, 2003
pMT85-2RES	available in the lab, Janis et al, 2008
