## Supplementary Table S3 for "Unblocking genome editing of major animal mycoplasmas using CRISPR/Cas9 base editor systems"

### Sheet: Summary
Table S3. Mutations detected in edited genomes after WGS
Mutant strain	MgalΔksgA	MbovΔmnuA	MmmΔglpO	MmmΔIS1634_3.1.6	MmmΔIS1634_3.1.11	MmmΔIS3_4.1.2	MmmΔIS3_5.1.18
Edited sites/targeted sites	2/2	2/2	3/3	54/55	52/55	22/22	22/25
1- sgRNA-guided off-target mutation	2	1	2	1	0	5	4
2- Spurious deamination	12	4	1	16	11	24	13
TC motifs on spurious deamination sites	9/12	2/4	1/1	14/16	7/11	14/24	10/13
3- Other mutation	14	6	2	2	3	7	7
Total number of mutations	28	11	5	19	14	36	24
Mutant strain	MgalΔksgA	MbovΔmnuA	MmmΔglpO	MmmΔIS1634_3.1.6	MmmΔIS1634_3.1.11	MmmΔIS3_4.1.2	MmmΔIS3_5.1.18	total
1- sgRNA-guided off-target mutation	2	1	2	1	0	5	4	15
2- Spurious deamination	12	4	1	16	11	24	13	81
3- Other mutation	14	6	2	2	3	7	7	41
Percentages
Mutant strain	MgalΔksgA	MbovΔmnuA	MmmΔglpO	MmmΔIS1634_3.1.6	MmmΔIS1634_3.1.11	MmmΔIS3_4.1.2	MmmΔIS3_5.1.18
1- sgRNA-guided off-target mutation	7.14286	9.09091	40	5.26316	0	13.8889	16.6667
2- Spurious deamination	42.8571	36.3636	20	84.2105	78.5714	66.6667	54.1667
3- Other mutation	50	54.5455	40	10.5263	21.4286	19.4444	29.1667

### Sheet: MgalΔksgA
Table S3a. Mutations detected in MgalΔksgA edited genome after WGS
Reference genome	Localisation	Reference	Alternative	Gene	Codon	Amino-Acid	Sequence
Mgal_S6	Wanted mutation
	10130	C	T	GCW_RS00055: KsgA				Tot=2
	10131	C	T	GCW_RS00055: KsgA
	Others mutation
	136847	GAAAACA	G	IG	-	-		Tot=14
	259371	CGAAGAAGAAGAA	C	Promotor: GCW_RS01185 VlhA	-	-
	464694	CGAAGAA	C	Promotor: GCW_RS01965 VlhA	-	-
	486678	T	TAAC	GCW_RS02080: ABC transporter ATP-binding protein	-	-
	586131	GAGTTGT	G	GCW_RS02465: VlhA	-	-
	586403	TTC	T	Promotor: GCW_RS02465 VlhA	-	-
	804250	A	ACTT	Promotor: GCW_RS03335 VlhA	-	-
	10132	A	T	GCW_RS00055: KsgA	TAA-TTA	STOP-leu
	107452	G	C	GCW_RS00475: elongation factor Ts	TCT-TGT	Ser-Cys
	198639	G	T	GCW_RS00920:methionine--tRNA ligase	CAC-CAA	His-Glu
	252513	C	A	GCW_RS01165: amino acid permease	ACG-ATG	Thr-Met
	442414	T	A	Promotor: GCW_RS01895	-	-
	588853	T	G	GCW_RS02465: hypothetical protein	ACA-TCA	Thr-Ser
	622188	G	T	IG
	sgRNA guided off-targets: TGACCAAAATATTATTAATAAGG
	1313	C	T	Intergenic	-	-	TAAGCAATATATTAATAATACGG	Tot=2
	705465	G	A	GCW_RS02960: PDxFFG protein	GCA-ACA	Ala-Thr	TGATGCAACTAATATTAATAAGG
	Spurious deamination
	55373	C	T	GCW_RS00215: PstA	ACA-ATA	Thr-Ile	TTACATTATTTGTTACGTTT	Tot=12 TC=9/12
	55583	C	T	GCW_RS00215: PstA	TCA-TTA	Ser-Leu	CTTCATGAAATCTGATTACA
	275592	G	A	GCW_RS01220: Hypothetical	TGC-TAC	Cys-Tyr	GTGCAAGACGACAAAAATAT
	387640	C	T	IG	-	-	TTTCATATATTAAGAAATTG
	539449	G	A	GCW_RS02315: hypothetical protein	TTC-TTT	Phe	TCATTATTAGTAATAAAAAATGG
	609868	C	T	GCW_RS02580: arginine deiminase	GAT-AAT	Asp-Asn	CATCTAAAACTAAATCGCTAAAG
	622663	G	A	GCW_RS02635: ribonuclease R	CCA-TCA	Pro-Ser	GAACCAACCTTTAGTCAAGAG
	639577	G	A	IG	-	-	TATCTAAAATGATTGTATTT
	656814	G	A	GCW_RS02775: Cation transport protein	CTG-TTG	Leu	ATTCTGATTGAAGTTGGTGGAGT
	663798	G	A	GCW_RS02800: truncated protein	-	-	TCCCTAATTCTGAAAAATCTACGG
	845264	C	T	GCW_RS03495: YitT family protein	GAA-AAA	Glu-Lys	TTTCACAGTCTGTTGAGTAGA
	858949	C	T	threonine kinase	GAT-AAT	Asp-Asn	AATCATTCAGTTTGGTTGAATCTG

### Sheet: MbovΔmnuA
Table S3b. Mutations detected in MbovΔmnuA edited genome after WGS
Reference genome	Localisation	Reference	Alternative	Gene	Codon	Amino-Acid	Sequence
Mbov_WT	Wanted mutation
	187515	C	T	MBOVPG45_0215: MnuA				Tot=2
	187516	C	T	MBOVPG45_0215: MnuA
	Others mutation
	232528	AC	A	MBOVPG45_0178: truncated protein	-	-		Tot=6
	244083	C	CGA	Promoter: MBOVPG45_0168 type III restriction-modification system	-	-
	574591	GC	G	MBOVPG45_0242: IS transposase	-	-
	577563	G	GC	MBOVPG45_0743: truncated protein	-	-
	580909	A	AC	MBOVPG45_0740: truncated protein	-	-
	867346	A	AC	MBOVPG45_0498: truncated protein	-	-
	sgRNA guided off-targets: ACATTACAATTTGGTTCTTCAGG
	974237	G	A	MBOVPG45_0405: MutM	CTG-CTA	Leu	GTAACTTTGATCTAACAGG	Tot=1
	Spurious deamination
	112595	G	A	MBOVPG45_0957: 23S ribosomal RNA	-	-	CCACGCTTCCTAGAAAAGTT	Tot=4
	181758	G	A	MBOVPG45_0955: tRNA Gly	-	-	GTTCAATGGTAGAACACCAG
	488806	C	T	MBOVPG45_0825: lipoprotein	GAT-AAT	Asp-Asn	CATCAATAAAAAGATTTTTC
	553569	C	T	MBOVPG45_0765: truncated protein	-	-	AAACCACATAATGCCGACTA

### Sheet: MmmΔglpO 
Table S3c. Mutations detected in MmmΔglpO edited genome after WGS
Reference genome	Localisation	Reference	Alternative	Gene	Codon	Amino-Acid	Sequence
Mmm_T1/44	Wanted mutation
	1029926	C	T	GlpO	CAA-TAA	Glu-STOP		Tot=3
	1029929	C	T	GlpO	CAA-TAA	Glu-STOP
	1029932	C	T	GlpO	CAA-TAA	Glu-STOP
	Others mutation
	423841	TA	T	Promoter ISMmy: MSCT144_03990	-	-		Tot=2
	1190819	A	AC	Intergenic	-	-
	sgRNA guided off-targets: CAACAACAATACGATAACATTGG
	220532	C	T	MSCT144_02030: UDP-glucose 4-epimerase ctt-ttt galE	Ctt-ttt	Leu-Phe	TGTAATCTTTACTATAACATTGG	Tot=2
	228315	C	T	MSCT144_02090: UDP-glucose 4-epimerase ctt-ttt galE	Ctt-ttt	Leu-Phe	TGTAATCTTTACTATAACATTGG
	Spurious deamination
	1109604	C	T	MSCT144_10690: ABC transporter ATP-binding protein	GTT-ATT	Val-Ile	CTTCTATTAGAAATATTAGT	Tot=1

### Sheet: MmmΔIS1634_3.1.6
Table S3d. Mutations detected in MmmΔIS1634_3.1.6 edited genome after WGS
Reference genome	Localisation	Reference	Alternative	Gene	Sequence
Mmm_T1/44	Others mutation
	423841	TA	T	Promoter ISMmy: MSCT144_03990		Tot=2
	626488	T	TA	HrcA: MSCT144_05990
	sgRNA guided off-targets: AGACCAGATTGTTATAGGTATGG
	347732	G	A	PtsG: MSCT144_03240	AGCAATTATTGATATAGTTAAGG	Tot=1
	Spurious deamination
	12705	G	A	sugar transporter: MSCT144_00090	AATCCAATAGGAATCATTGC	Tot=16 TC=14/16
	87643	C	T	16S ribosomal RNA: MSCT144_00760	CTTTCGTCCATTGTGAAAAA
	179131	C	T	rpoC: MSCT144_01620	CTTCTAATAATCTATTAGCT
	186427	G	A	VlhA: MSCT144_01670	TTCTAATGTAATAGATATGG
	194514	C	T	Transglutaminase : MSCT144_01750	CATCTTAAATGACATAGTAT
	227160	C	T	Promoter: glycosyltransferase : MSCT144_01860	AATCAGTCAGATGATAGTAA
	294349	G	A	IS1634 : MSCT144_02680	ATTCCTTTTTCATCAGTTGC
	354549	C	T	Promoter nrdF : MSCT144_03310	TATCAAATTTATAATATAATGAG
	361261	C	T	purB: MSCT144_03380	TCAAGTTAAAGAAATCACAG
	395743	C	T	hypothetical : MSCT144_03770	CTTCATTATTACTAATTAAA
	407045	C	T	VlhA: MSCT144_03850	AATCATAATTTATCATCATGAGA
	602028	C	A	Virulence signal recognition : MSCT144_05830	ACCCACTTGCTTTAAAAAAT
	782061	G	A	smc3: MSCT144_07480	TATCTTTTATTTGTTGATCA
	839757	C	T	rnhB: MSCT144_07950	TAACCTTTATGAGATTTAAA
	860886	C	T	der: MSCT144_08210	TATCATATTTATTAATTGCT
	1018982	G	A	pdhB: MSCT144_09740	TTATCAAGGTGTACAGGTTATGA

### Sheet: MmmΔIS1634_3.1.11
Table S3e. Mutations detected in MmmΔIS1634_3.1.11 edited genome after WGS
Reference genome	Localisation	Reference	Alternative	Gene	Sequence
Mmm_T1/44	Others mutation
	411886	G	GA	cof_1: MSCT144_04020		Tot=3
	626488	T	TA	HrcA: MSCT144_05990
	1088107	T	TA	Promoter hypothetical protein: MSCT144_10520
	sgRNA guided off-targets: AGACCAGATTGTTATAGGTATGG
	-
	Spurious deamination
	43037	G	A	ftsX: MSCT144_00340	TATCAGTTATTAGCATAATT	Tot=11 TC=7/11
	107097	C	T	secA: MSCT144_00940	ATCCATTTTTTCTTTATTGT
	112963	C	T	hypothetical: MSCT144_00990	AATCATATTCAAGAAAATAT
	260537	C	T	hypothetical: MSCT144_02350	AACCTATAAAAAACATAATA
	591883	G	A	Intergenic	GATCAATATATTAATTTAAA
	689817	G	A	nanK: MSCT144_06640	CATCTTTTATTGGAATAGTT
	764572	C	T	cutC: MSCT144_07300	GCTCTATTAAAAGTAATTTT
	869142	C	T	hypothetical: MSCT144_08280	ATTATCTAGAGTTATTATTTTGA
	886219	C	T	hypothetical: MSCT144_08480	CTACAAATAATTATAAATAA
	1077987	G	A	Intergenic	ATCAAAAAGTACTTGAAATT
	1172420	G	A	glcB: MSCT144_11280	TTTACCAATTGCAGCTTTATTAG

### Sheet: MmmΔIS3_4.1.2
Table S3f. Mutations detected in MmmΔIS3_4.1.2 edited genome after WGS
Reference genome	Localisation	Reference	Alternative	Gene	Sequence
Mmm_T1/44	Others mutation
	748443	C	CT	Promoter dUTPase :MSCT144_07160		Tot=7
	1190819	A	AC	Intergenic
	351768	T	C	smpB
	540973	T	C	MutM
	627026	T	C	hrcA
	789929	A	G	Hypothetical
	843507	T	C	rlmH
	sgRNA guided off-targets: ACAAGTGGAATACTATAAGTTGG
	755798	G	A	lpp: MSCT144_07230	TATCGTAATTATAAGTTGGA	Tot=5
	852246	C	T	Promoter recU/gpsB	CATCTTTTTCTAATACTATAATAAGG
	852249	C	T	Promoter recU/gpsB	CATCTTTTTCTAATACTATAATAAGG
	852255	C	T	Promoter recU/gpsB	CATCTTTTTCTAATACTATAATAAGG
	1085088	G	A	Intergenic	AACTTGGTAATACTATTGGTAGG
	Spurious deamination
	30920	G	A	rpsF: MSCT144_00280	CCATTTATTAAAAGAGAAGAAG	Tot=24 TC=14/24
	79992	C	T	Intergenic	CTCATAAGTTATGTTTTTTATAA
	79994	C	T	Intergenic	CTCATAAGTTATGTTTTTTATAA
	171467	G	A	Intergenic	TTTTCTAATACTAATATAGG
	185504	C	T	rplJ: MSCT144_01660	TATCAACAACTTTACCTTCA
	327516	G	A	atpD: MSCT144_03030	ATCCATACCTAAAATTGCAATGA
	383347	C	T	pdp: MSCT144_03580	GTAACTTCACATTTTCATCCTGG
	412720	G	A	p37: MSCT144_03910	CCTCATCTTGGTTTTTTAAT
	430810	G	A	ABC: MSCT144_04060	CAATTTTAATTAGACTTGCTTGA
	449546	G	A	VlhA: MSCT144_04210	CAGCAACTCATCCTAATTTA
	451269	C	T	Intergenic	AATCATAATAAAGATCAATT
	505056	C	T	hypothetical: MSCT144_04900	AAACCAAATACAAATAATAA
	604117	C	T	lpp: MSCT144_05840	CATCATTAACTAGATTAAAT
	622242	G	A	Pyrophosphatase: MSCT144_05950	AACCTTTAGGAATAAAAATA
	623615	G	A	YidA: MSCT144_05970	TATCATTATGATTATCTCCA
	648639	G	A	FtsX: MSCT144_06170	ATATCTGAAATATTAGAACTAGG
	685555	C	T	Intergenic	TCACGCACATAGGCGAGTCTAGA
	703516	C	T	pdhD: MSCT144_06760	TATCACCAATTGCATAAATA
	765868	C	T	metK: MSCT144_07310	CATCTCTTGCAACTTGTTCA
	778493	G	A	hypothetical: MSCT144_07460	ATATCTTTGTAACTATATTTTGG
	991514	C	T	engB: MSCT144_09520	CTTCATCAGCAAATAAAAGC
	1033238	G	A	YrrK: MSCT144_09850	CAGCTAATTTTAGAACTATA
	1042195	C	T	Intergenic	TATCTACATTATCTGTATTT
	1071422	C	T	Promoter defB : MSCT144_10280	CATCCATATTATAGCAAAATAGA

### Sheet: MmmΔIS3_5.1.18
Table S3g. Mutations detected in MmmΔIS3_5.1.18 edited genome after WGS
Reference genome	Localisation	Reference	Alternative	Gene	Sequence
Mmm_T1/44	Others mutation
	748443	C	CT	Promoter dUTPase :MSCT144_07160		Tot=7
	351768	T	C	ssrA
	540973	T	C	mutM
	627026	T	C	hrcA
	679866	C	A	Hypothetical
	789929	A	G	hypothetical
	843507	T	C	rlmH
	sgRNA guided off-targets: CATATAAAAACCCCATTTCCTGG
	193168	C	T	Close IS3	GGACATATAAAAACCCCATT	Tot=4
	193217	G	A	Close IS3	CCCCCGAACCCCATATTCCGGAC
	193219	G	A	Close IS3	CCCCCGAACCCCATATTCCGGAC
	193220	G	A	Close IS3	CCCCCGAACCCCATATTCCGGAC
	Spurious deamination
	1523	G	A	Intergenic	TTCTATTTCTATTTCTAAAT	Tot=13 TC=10/13
	45788	C	T	Permease: MSCT144_00360	CAACTCCACCAGCAACAGTTGTAG
	154903	C	T	IS1634: MSCT144_08700	AATCATAATACATCATTTTT
	339948	G	A	Intergenic	TATCTTATTTTATAATCATT
	407651	C	T	hypothetical: MSCT144_03860	TCACTAGAAGAAGACAAGATTGA
	451269	C	T	Intergenic	AATCATAATAAAGATCAATT
	473936	C	T	MalR: MSCT144_04490	AATCTAGTACAAAGAATAAATGA
	680010	C	T	Hypothetical: MSCT144_06490	GATCTTATACAAATATCAAA
	747201	C	T	treB: MSCT144_04500	TCTCGCCTTAGATTAGTTTT
	827223	C	T	nadD: MSCT144_07800	GATCAAAACTACCACCAAAT
	1003678	C	T	thil: MSCT144_09610	TTATCATAAGTAATTACAGG
	1093554	G	A	hypothetical: MSCT144_10560	GAACCATTTCCTGGTTTATAAGG
	1096091	C	T	fic: MSCT144_10590	TATCATCTTGACTAATTTTT
